# Morphogenetic Patterning During Regional and Cell Type Specification in the Embryonic Basal Ganglia

**DOI:** 10.64898/2026.04.14.718571

**Authors:** Jia Sheng Hu, Karol Cichewicz, Jonathan W. C. Lim, Linda J. Richards, Luis Puelles, Alex S. Nord, John L. Rubenstein

## Abstract

Cell type specification in the embryonic brain and spinal cord is thought to begin within molecularly defined progenitor domains that do not intermix. Our data provide an alternative model that is spatially and temporally dynamic within a basal ganglia anlage, the medial ganglionic eminence (MGE). MGE progenitor cells are progressively displaced ventrally and caudally from a rostral growth zone (the MGE/LGE sulcus). Progenitors that leave the MGE/LGE sulcus early occupy caudoventral MGE regions, while ones that leave later reside in rostrodorsal MGE regions. As they change position, their transcriptional states and cell type output change. Transcriptional analyses showed an upregulation of the *Nfi* TFs during the period of progenitor movement. *Nfia* and *Nfib* double mutants alter the repertoire of cortical interneuron subtypes. Overall, we present a mechanism that synchronizes regional patterning with tissue growth and links spatial and temporal specification in producing diverse neuronal subtypes.
