## Supplementary material for "Morphogenetic Patterning During Regional and Cell Type Specification in the Embryonic Basal Ganglia": Table S3

### Sheet: Sheet1
Ascl1
Asic2
Calb1
Chl1
Cntnap3
Cxcl14
Dlx1
Dmrtb1
Erbb4
Etv1
Foxp1
Foxp2
Gbx1
Gbx2
Gria1
Grik1
Id4
Isl1
Kctd12
Lhx8
Maf
Mafb
Mef2c
Nfia
Nfib
Nkx2-1
Npas1
Npy
Nr2f1
Nr2f2
Ntrk1
Nxph1
Pam
Pbx1
Peg10
Pnoc
Pou3f1
Ptprm
Reln
Shh
Six3
Slit2
Sox6
Sphkap
Sst
Tac1
Tcf4
Tgfb3
Th
Unc5c
Zeb2
Zic1
