## Supplementary material for "Morphogenetic Patterning During Regional and Cell Type Specification in the Embryonic Basal Ganglia": Table S4

### Sheet: Sheet1
E13.5
		BSTL	BSTM	BSTP	BSTA	GPe	GPi	SI-p	Si-d	Vpal-Str	Vpal-Se	Vpal-Pse	Vpal-Pallidal (Vpal-P)	Vpal-Diagonal (Vpal-D)	Diagonal Band (DB)(Dg to Septum)	Supra-diagonal stream (sud; LPO to septum)	Spm (subpial migration (MPO to septum))	Se-MGE stream (Septal-MGE stream) (Septal & paraseptal to MGE migration (there are 2 streams))	SIN (migrating to become striatal Ins)	LPO	MPO1	MPO2	MPO3
	TE10.5 1538Cre Ai14	E10.5 1538	E10.5 1538	E10.5 1538	E10.5 1538	E10.5 1538	E10.5 1538	E10.5 1538	E10.5 1538	E10.5 1538	E10.5 1538	E10.5 1538	E10.5 1538	E10.5 1538	E10.5 1538		E10.5 1538		E10.5 1538	E10.5 1538		E10.5 1538
	Lhx8					Lhx8	Lhx8	Lhx8	Lhx8	Lhx8	Lhx8	Lhx8	Lhx8	Lhx8	Lhx8	Lhx8			Lhx8	Lhx8
	Nkx2.1	Nkx2.1	Nkx2.1	Nkx2.1		Nkx2.1	Nkx2.1 (weak)	Nkx2.1	Nkx2.1		Nkx2.1	Nkx2.1	Nkx2.1 (weak)	Nkx2.1 (weak)		Nkx2.1			Nkx2.1	Nkx2.1	Nkx2.1	Nkx2.1	Nkx2.1
	Gbx1			Gbx1		Gbx1	Gbx1	Gbx1	Gbx1	Gbx1	Gbx1	Gbx1	Gbx1	Gbx1	Gbx1					Gbx1
	Gbx2							Gbx2	Gbx2	Gbx2	Gbx2	Gbx2	Gbx2 (light)	Gbx2 (light)		Gbx2			Gbx2	Gbx2 (paraseptal-LPO???)		Gbx2
	Zic1		Zic1			Zic1	Zic1	Zic1	Zic1	Zic1	Zic1	Zic1? (based on unpublished confocal images)	Zic1 (migrate from Se?)	Zic1 (migrate from Se?)	Zic1 ???(see light in horizontal DB @ E13 Allen)	Zic1	Zic1	Zic1	Zic1 (fewer than Gbx2)	Zic1 (septal-LPO)			Zic1
	Id4	Id4	Id4	Id4			Id4 (need to in drawing)	Id4	Id4	Id4		Id4				Id4	Id4			Id4			Id4
	Isl1	Isl1	Isl1	Isl1			Isl1	Isl1	Isl1		Isl1	Isl1				Isl1	Isl1			Isl1		Isl1	Isl1
	Pnoc (only see at E13.5)										Pnoc	Pnoc			negative (need to update in schema)							Pnoc	Pnoc
	Peg10	Peg10	Peg10	Peg10	Peg10			Peg10	Peg10							Peg10	Peg10			Peg10	Peg10	Peg10	Peg10
	Shh					Shh (see Pierre's paper)	Shh (see Pierre's paper)					Shh								Shh
	Etv1	Etv1	Etv1			Etv1		Etv1	Etv1	Etv1 (may have Pal and Dg components)			Etv1							Etv1 (intraseptal only at E15.5)
	Cntnap3					Cntnap3	Cntnap3			Cntnap3???
	Nfib	Nfib	Nfib	Nfib			Nfib		Nfib
	Nr2f1	Nr2f1	Nr2f1	Nr2f1				Nr2f1 (E15.5)	Nr2f1 (E15.5)							Nr2f1				Nr2f1		Nr2f1
	Nr2f2			Nr2f2				Nr2f2 (E15.5)	Nr2f2 (E15.5)
	FoxP2											FoxP2								FoxP2
	Calb1			Calb1	Calb1					Calb1(not in E13.5 but in E15.5)										Calb1			Calb1
	Cdh4			Cdh4		Cdh4	Cdh4	Cdh4
	Cdh8					Cdh8		Cdh8		Cdh8		Cdh8	Cdh8		Cdh8					Cdh8
	Six3	Six3	Six3	Six3			Six3		Six3						Six3	Six3	Six3			Six3		Six3
	Th	Th	Th							Th										Th	Th	Th
	Alcam	Alcam	Alcam				Alcam	Alcam	Alcam					Alcam	Alcam					Alcam
	Gabrg1					Gabrg1		Gabrg1
	Fgf14						Fgf14								Fgf14	Fgf14	Fgf14			Fgf14			Fgf14
	Adcy2					Adcy2		Adcy2		Adcy2										Adcy2
	Cdh13					Cdh13	Cdh13	Cdh13	Cdh13								Cdh13			Cdh13	Cdh13	Cdh13	Cdh13
	Dlk1						Dlk1									Dlk1???	Dlk1			Dlk1	Dlk1	Dlk1	Dlk1
	Epha5	Epha5	Epha5		Epha5		Epha5		Epha5						Epha5
											see Onecut2
